# Persistent genomic erosion in whooping cranes despite demographic recovery

**DOI:** 10.1101/2024.12.12.628160

**Authors:** Claudia Fontsere, Samuel A. Speak, Andrew J. Caven, Juan Antonio Rodríguez, Xuejing Wang, Carolina Pacheco, Molly Cassatt-Johnstone, Georgette Femerling, Brigid Maloney, Jennifer Balacco, Joanna Collins, Ying Sims, Linelle Abueg, Olivier Fedrigo, Erich D. Jarvis, Barry K. Hartup, Beth Shapiro, M. Thomas P. Gilbert, Cock van Oosterhout, Hernán E. Morales

**Affiliations:** Globe Institute, University of Copenhagen, Denmark; School of Environmental Sciences, University of East Anglia, UK; Natural History Museum, London, UK; North of England Zoological Society, Chester Zoo, Chester, UK; International Crane Foundation, Baraboo, Wisconsin, USA; Crane Trust, Wood River, Nebraska, USA; Biology department, Lund University, Sweden; Department of Ecology and Evolutionary Biology, University of California Santa Cruz, USA; Department of Human Genetics, McGill University, Montreal, Quebec, Canada; Vertebrate Genome Lab, The Rockefeller University, New York, USA; School of Veterinary Medicine, University of Wisconsin-Madison, Wisconsin, USA; University Museum, NTNU, Trondheim, Norway

## Abstract

Integrating *in-situ* (wild) and *ex-situ* (captive) conservation efforts can mitigate genetic diversity loss and help prevent extinction of endangered wild populations. The whooping crane (*Grus americana*) experienced severe population declines in the 18th century, culminating into a collapse to 16 individuals in 1941. Legal protections and conservation actions have since increased the population to approximately 840 individuals, yet the impact on genomic diversity remains unclear. We analysed the temporal dynamics of genomic erosion by sequencing a high-quality genome reference, and re-sequencing 16 historical and 37 modern genomes, including wild individuals and four generations of captive-bred individuals. Genomic demographic reconstructions reveal a steady decline, accelerating over the past 300 years with the European settlement of North America. Temporal genomic analyses show that despite demographic recovery, the species has lost 70% of its genetic diversity and has increased their inbreeding. Although the modern population bottleneck reduced the ancestral genetic load, modern populations possess more realized load than masked load, possibly resulting in a chronic loss of fitness. Integrating pedigree and genomic data, we underscore the role of breeding management in reducing recent inbreeding. Yet ongoing heterozygosity loss, load accumulation, and background inbreeding argues against the species’ downlisting from their current Endangered status on the IUCN Red List and the Endangered Species Act. The presence of private genetic variation in wild and captive populations suggests that wild-captive crosses could enhance genetic diversity and reduce the realized load. Our findings emphasize the role of genomics in informing conservation management and policy.
