## Supplementary Tables for "Persistent genomic erosion in whooping cranes despite demographic recovery"

### Sheet: TableS1
SampleID	Type	Collection	BandID	StudBook Number	Category	Birth Year	Date_of_Collection	Year	LocationParents	Latitude	Longitud	stateProvince - Residence	stateProvince - popSource	Locations of Parents	Locality	Coverage	CoverageDown4x	CoverageDown10x	Heterozygosity (tv)	Heterozygosity (tv - 4x)	Heterozygosity (all Pos only Modern)	Heterozygosity (all Pos only Modern 10x)	FROH
EB41_S112	Captive	Modern	13-385	2569	Late_captive	2019	2019-09-12	2019	Necedah NWR, WI USA	NA	NA	WSSP	EMP	Necedah NWR, WI USA	ICF, Baraboo WI USA	8.31	3.99		0.000245266	0.000235124	0.000742799		0.11237
EB32_S104	Captive	Modern	13-029	1189	Founders_wildborn	1990	2007-10-13	2007	WBNP, NWT Canada (unknown locale)	NA	NA	WSSP	AWBP	WBNP, NWT Canada (unknown locale)	ICF, Baraboo WI USA	8.75	4.03		0.000238003	0.000222078	0.000719758		0.178892
EB30_S102	Captive	Modern	13-017	1041	Founders_wildborn	1969	2007-10-13	2007	WBNP, NWT Canada (unknown locale)	NA	NA	WSSP	AWBP	WBNP, NWT Canada (unknown locale)	ICF, Baraboo WI USA	9.02	3.97		0.000266054	0.000248074	0.000810548		0.0683207
EB27_S99	Captive	Modern	13-011	1101	Early_captive	1982	2007-10-13	2007	Captive: PWRC	NA	NA	WSSP	WSSP	Captive: PWRC	ICF, Baraboo WI USA	10.13	3.95	10	0.000263767	0.000273565	0.000767273	0.000768379	0.107875
EB38_S109	Captive	Modern	13-382	2566	Late_captive	2019	2019-09-17	2019	Necedah NWR, WI USA	NA	NA	WSSP	EMP	Necedah NWR, WI USA	ICF, Baraboo WI USA	10.78	3.99	10	0.000265042	0.000236157	0.00076151	0.000760592	0.0880978
EB42_S113	Captive	Modern	13-389	2573	Late_captive	2019	2019-09-24	2019	Captive: ICF	NA	NA	WSSP	WSSP	Captive: ICF	ICF, Baraboo WI USA	11.89	4.04	10	0.00024828	0.000222235	0.000710256	0.000703509	0.132147
EB26_S98	Captive	Modern	13-008	1098	Early_captive	1982	2007-10-13	2007	Captive: PWRC	NA	NA	WSSP	WSSP	Captive: PWRC	ICF, Baraboo WI USA	11.99	3.96	10	0.000270391	0.000239953	0.000774267	0.000768658	0.082704
EB25_S97	Captive	Modern	13-007	1031	Founders_wildborn	1968	2007-10-13	2007	WBNP, NWT Canada (unknown locale)	NA	NA	WSSP	AWBP	WBNP, NWT Canada (unknown locale)	ICF, Baraboo WI USA	12.27	4.05	10	0.000291912	0.000266171	0.000859236	0.000847378	0.0593311
EB28_S100	Captive	Modern	13-012	1138	Founders_wildborn	1985	2019-12-03	2019	WBNP, NWT Canada (unknown locale)	NA	NA	WSSP	AWBP	WBNP, NWT Canada (unknown locale)	ICF, Baraboo WI USA	12.65	4.05	10	0.000310524	0.000340802	0.000910843	0.000902855	0.0242718
EB34_S106	Captive	Modern	13-046	1219	Early_captive	1992	2007-10-13	2007	Captive: ICF	NA	NA	WSSP	WSSP	Captive: ICF	ICF, Baraboo WI USA	12.83	3.98	10	0.000274336	0.000244931	0.000780765	0.000763841	0.0934915
EB29_S101	Captive	Modern	13-014	1140	Early_captive	1985	Unknown	NA	Captive: PWRC	NA	NA	WSSP	WSSP	Captive: PWRC	ICF, Baraboo WI USA	13.4	4.02	10	0.000291937	0.000262793	0.000827898	0.000810705	0.0449478
EB40_S111	Captive	Modern	13-384	2568	Late_captive	2019	2019-09-17	2019	Necedah NWR, WI USA	NA	NA	WSSP	EMP	Necedah NWR, WI USA	ICF, Baraboo WI USA	13.79	4	10	0.000284845	0.000255736	0.000838004	0.000813207	0.0746134
EB37_S108	Captive	Modern	13-379	2512	Late_captive	2018	2018-10-18	2018	Captive: ICF	NA	NA	WSSP	WSSP	Captive: ICF	ICF, Baraboo WI USA	14.38	4.03	10	0.00028359	0.000254041	0.000797094	0.00077432	0.0862998
EB39_S110	Captive	Modern	13-383	2567	Late_captive	2019	2019-09-17	2019	Necedah NWR, WI USA	NA	NA	WSSP	EMP	Necedah NWR, WI USA	ICF, Baraboo WI USA	14.6	3.94	10	0.000269678	0.000240947	0.000779254	0.000756904	0.124955
EB35_S107	Captive	Modern	13-078	1322	Founders_wildborn	1994	2008-03-12	2008	WBNP, NWT Canada (unknown locale)	NA	NA	WSSP	AWBP	WBNP, NWT Canada (unknown locale)	ICF, Baraboo WI USA	15.9	3.98	10	0.000276551	0.000244021	0.000776671	0.00075499	0.0970873
EB24_S96	Captive	Modern	13-005	1100	Early_captive	1982	2018-01-02	2018	Captive: ICF/PWRC	NA	NA	WSSP	WSSP	Captive: ICF/PWRC	ICF, Baraboo WI USA	16.05	4.01	10	0.000293912	0.000255475	0.000856641	0.000824331	0.0791082
EB31_S103	Captive	Modern	13-027	1180	Founders_wildborn	1989	2007-10-13	2007	WBNP, NWT Canada (unknown locale)	NA	NA	WSSP	AWBP	WBNP, NWT Canada (unknown locale)	ICF, Baraboo WI USA	16.51	3.96	10	0.000313704	0.000258415	0.000911999	0.00086965	0.0485437
EB33_S105	Captive	Modern	13-040	1128	Early_captive	1984	2007-10-13	2007	Captive: PWRC	NA	NA	WSSP	WSSP	Captive: PWRC	ICF, Baraboo WI USA	18.33	4.03	10	0.000293004	0.000330509	0.000853492	0.00083723	0.0979863
MCZ-4456	Historical	MCZ	NA	NA	Historical			NA	NA	39.9771	-89.0332	Illinois	Illinois	Illinois	NA	2.88			0.000500829				0.00269687
MCZ-72973	Historical	MCZ	NA	NA	Historical			NA	NA	41.85	-87.6501	Illinois	Illinois	Illinois	Chicago	3.56			0.000355596				0.00988852
Grus71442	Historical	KU	NA	NA	Historical			1875	NA	38.8532	-99.3811	Kansas	Kansas	Kansas	Big Creek	3.73			0.000534864				0.0062927
MCZ-46872	Historical	MCZ	NA	NA	Historical			1876	NA	27.8736	-82.8466	Florida	Florida	Florida	Florida	3.75			0.000619029				0.00269687
MCZ-110714	Historical	MCZ	NA	NA	Historical			1893	NA	45.4444	-99.0293	South Dakota	South Dakota	South Dakota	Ipswich	4.1			0.000711379				0.0152823
Grus29585	Historical	KU	NA	NA	Historical			1890	NA	38.8714	-97.1326	Kansas	Kansas	Kansas	Abiline vicinity (west)	4.27	4.01		0.000532694	0.000537914			0.00719165
MCZ-301262	Historical	MCZ	NA	NA	Historical			1893	NA	45.4444	-99.0293	South Dakota	South Dakota	South Dakota	Ipswich	4.32	4.02		0.000539508	0.000541362			0.00359583
MCZ-42510	Historical	MCZ	NA	NA	Historical			1893	NA	45.4444	-99.0293	South Dakota	South Dakota	South Dakota	Ipswich	4.75	3.99		0.000724863	0.0007229			0.00269687
MCZ-205536	Historical	MCZ	NA	NA	Historical			1881	NA	41.499	-86.7094	Indiana	Indiana	Indiana	NA	4.93202	3.87		0.00112974	0.00106799			0.00359583
Grus27863	Historical	KU	NA	NA	Historical			1890	NA	38.8714	-97.1326	Kansas	Kansas	Kansas	Abiline vicinity (west)	5.20515	3.87		0.000930963	0.000892642			0.000898957
Grus71441	Historical	KU	NA	NA	Historical			1876	NA	38.0653	-97.9259	Kansas	Kansas	Kansas	Hutchinson	5.24256	3.85		0.0013086	0.00123083			0.00269687
MCZ-301263	Historical	MCZ	NA	NA	Historical			1893	NA	45.4444	-99.0293	South Dakota	South Dakota	South Dakota	Ipswich	5.41	4.01		0.000584234	0.000585142			0.00539374
MCZ-46873	Historical	MCZ	NA	NA	Historical			1867	NA	27.8736	-82.8466	Florida	Florida	Florida	Florida	5.62954	3.9		0.00108883	0.00100479			0.00269687
MCZ-35730	Historical	MCZ	NA	NA	Historical			1871	NA	40.1164	-88.2073	Illinois	Illinois	Illinois	NA	5.8707	3.92		0.00112012	0.00102213			0.00359583
MCZ-220028	Historical	MCZ	NA	NA	Historical			1889	NA	26.1266	-97.5063	Texas	Texas	Texas	NA	6.9878	3.92		0.00101439	0.00092588			0.0107875
MCZ-42511	Historical	MCZ	NA	NA	Historical			1893	NA	45.4444	-99.0293	South Dakota	South Dakota	South Dakota	Ipswich	8.36972	3.97		0.000922766	0.000870914			0.28407
EB18_S91	Wild	Modern	669-61351	NA	Wild		2009-12-10	2009	WBNP, NWT Canada (unknown locale)	NA	NA	AWBP	AWBP	WBNP, NWT Canada (unknown locale)	Aransas NWR, TX USA	8.07	4.03		0.000233964	0.00022411	0.000725106		0.116864
EB16_S89	Wild	Modern	5D	NA	Wild		2019-01-27	2019	WBNP, NWT Canada (unknown locale)	NA	NA	AWBP	AWBP	WBNP, NWT Canada (unknown locale)	Aransas NWR, TX USA	12.2	4.02	10	0.000277493	0.000254913	0.000784634	0.000780942	0.0710176
EB21_S94	Wild	Modern	669-61357	NA	Wild		2010-08-03	2010	WBNP, NWT Canada (Klewi basin)	NA	NA	AWBP	AWBP	WBNP, NWT Canada (Klewi basin)	WBNP, NWT Canada	12.42	3.97	10	0.000271232	0.0002414	0.000782347	0.000771391	0.0854009
EB2_S115	Wild	Modern	3F	NA	Wild		2020-01-14	2020	WBNP, NWT Canada (unknown locale)	NA	NA	AWBP	AWBP	WBNP, NWT Canada (unknown locale)	Aransas NWR, TX USA	12.65	4.05	10	0.0002804	0.000255748	0.000794701	0.000784357	0.106976
EB12_S85	Wild	Modern	6C	NA	Wild		2018-01-20	2018	WBNP, NWT Canada (unknown locale)	NA	NA	AWBP	AWBP	WBNP, NWT Canada (unknown locale)	Aransas NWR, TX USA	12.92	4.01	10	0.000274513	0.000251075	0.000781903	0.000771729	0.0746134
EB11_S84	Wild	Modern	5C	NA	Wild		2018-01-18	2018	WBNP, NWT Canada (unknown locale)	NA	NA	AWBP	AWBP	WBNP, NWT Canada (unknown locale)	Aransas NWR, TX USA	12.99	4.03	10	0.000264445	0.000239465	0.000760383	0.000748474	0.123157
EB20_S93	Wild	Modern	669-61360	NA	Wild		2010-08-04	2010	WBNP, NWT Canada (Nyarling basin)	NA	NA	AWBP	AWBP	WBNP, NWT Canada (Nyarling basin)	WBNP, NWT Canada	13	4.03	10	0.000266923	0.000234173	0.000791542	0.000774979	0.12945
EB14_S87	Wild	Modern	8C	NA	Wild		2018-01-10	2018	WBNP, NWT Canada (unknown locale)	NA	NA	AWBP	AWBP	WBNP, NWT Canada (unknown locale)	Aransas NWR, TX USA	13.07	4.05	10	0.000255226	0.000227714	0.000757926	0.000741038	0.15552
EB9_S83	Wild	Modern	12F	NA	Wild		2020-02-18	2020	WBNP, NWT Canada (unknown locale)	NA	NA	AWBP	AWBP	WBNP, NWT Canada (unknown locale)	Aransas NWR, TX USA	13.66	3.96	10	0.000275453	0.000264461	0.000806131	0.000789743	0.0997842
EB19_S92	Wild	Modern	669-61359	NA	Wild		2010-08-04	2010	WBNP, NWT Canada (Klewi basin)	NA	NA	AWBP	AWBP	WBNP, NWT Canada (Klewi basin)	WBNP, NWT Canada	13.9	4.03	10	0.00026172	0.000244551	0.000734051	0.000714682	0.152823
EB22_S95	Wild	Modern	669-61355	NA	Wild		2010-08-03	2010	WBNP, NWT Canada (Sass basin)	NA	NA	AWBP	AWBP	WBNP, NWT Canada (Sass basin)	WBNP, NWT Canada	14.39	4.03	10	0.000275222	0.000240909	0.000792717	0.000774361	0.116864
EB1_S114	Wild	Modern	1F	NA	Wild		2019-12-16	2019	WBNP, NWT Canada (unknown locale)	NA	NA	AWBP	AWBP	WBNP, NWT Canada (unknown locale)	Aransas NWR, TX USA	14.47	4.05	10	0.000283243	0.00026887	0.000811874	0.000790661	0.0970873
EB17_S90	Wild	Modern	6D	NA	Wild		2019-01-31	2019	WBNP, NWT Canada (unknown locale)	NA	NA	AWBP	AWBP	WBNP, NWT Canada (unknown locale)	Aransas NWR, TX USA	15.04	4.06	10	0.000296541	0.00027213	0.000845121	0.000816326	0.0584322
EB15_S88	Wild	Modern	1D	NA	Wild		2018-12-20	2018	WBNP, NWT Canada (unknown locale)	NA	NA	AWBP	AWBP	WBNP, NWT Canada (unknown locale)	Aransas NWR, TX USA	15.09	4.07	10	0.000274591	0.000249475	0.000774878	0.000760411	0.0692197
EB8_S119	Wild	Modern	11F	NA	Wild		2020-02-16	2020	WBNP, NWT Canada (unknown locale)	NA	NA	AWBP	AWBP	WBNP, NWT Canada (unknown locale)	Aransas NWR, TX USA	15.13	3.94	10	0.000281119	0.000257673	0.000811953	0.00078281	0.0889967
EB3_S116	Wild	Modern	4F	NA	Wild		2020-01-18	2020	WBNP, NWT Canada (unknown locale)	NA	NA	AWBP	AWBP	WBNP, NWT Canada (unknown locale)	Aransas NWR, TX USA	15.32	3.98	10	0.000277336	0.000261235	0.00077652	0.000759861	0.107875
EB7_S118	Wild	Modern	8F	NA	Wild		2020-02-14	2020	WBNP, NWT Canada (unknown locale)	NA	NA	AWBP	AWBP	WBNP, NWT Canada (unknown locale)	Aransas NWR, TX USA	15.42	4.01	10	0.000273466	0.000256356	0.000796713	0.000768135	0.113269
EB6_S117	Wild	Modern	10F	NA	Wild		2020-02-15	2020	WBNP, NWT Canada (unknown locale)	NA	NA	AWBP	AWBP	WBNP, NWT Canada (unknown locale)	Aransas NWR, TX USA	15.97	3.99	10	0.000276624	0.000258045	0.000777129	0.000758421	0.0871988
EB13_S86	Wild	Modern	7C	NA	Wild		2018-01-10	2018	WBNP, NWT Canada (unknown locale)	NA	NA	AWBP	AWBP	WBNP, NWT Canada (unknown locale)	Aransas NWR, TX USA	17.3	3.98	10	0.00027071	0.000253584	0.000796911	0.000765051	0.114168

### Sheet: TableS2
Species	Accession number	Sequencing	Coverage	Order	IUCN status	Heterozygosity (bp-1)
Strix occidentalis caurina	GCA_002372975.2	Illumina NGS	39.12	Strigiformes	Near Threatened	0.000110412
Nannopterum harrisi	GCA_002173475.1	Illumina NGS	60.37	Pelecaniformes	Vulnerable	0.000116087
Strigops habroptila	GCA_004027225.2	Illumina NGS	85.81	Psittaciformes	Critically Endangered	0.000293784
Asarcornis scutulata	GCA_013398475.1	Illumina NGS	41.7	Anseriformes	Endangered	0.000441977
Falco rusticolus	GCF_015220075.1	Illumina NGS	96.55	Falconiformes	Least Concern	0.000552485
Terpsiphone corvina	(B10K) S15237	Illumina NGS	24.18	Passeriformes	Vulnerable	0.000563505
Grus_americana_modern_10x	Average modern samples	Illumina NGS	10	Gruiformes	Endangered	0.000782119
Grus americana	GCF_028858705.1	Illumina NGS	66.54	Gruiformes	Endangered	0.000800902
Falco cherrug	GCF_023634085.1	Illumina NGS	47.66	Falconiformes	Endangered	0.00115752
Numida meleagris	GCF_002078875.1	Illumina NGS	58.92	Galliformes	Least Concern	0.00126572
Casuarius casuarius	GCA_003342895.1	Illumina NGS	23.47	Casuariiformes	Least Concern	0.00127567
Aquila chrysaetos canadensis	GCF_900496995.4	Illumina NGS	41.28	Accipitriformes	Least Concern	0.00128114
Falco peregrinus	GCF_023634155.1	Pacbio Hifi	25.77	Falconiformes	Least Concern	0.00157606
Rhea pennata	GCA_028389875.1	Illumina NGS	36.98	Rheiformes	Least Concern	0.00160004
Coturnix japonica	GCF_001577835.2	Illumina NGS	14.96	Galliformes	Near Threatened	0.00165478
Rhea americana	GCA_003343005.1	Illumina NGS	50.71	Rheiformes	Near Threatened	0.0017129
Ardeotis kori	GCA_013396375.1	Illumina NGS	30.16	Otidiformes	Near Threatened	0.00178348
Eudromia elegans	GCA_003342815.1	Illumina NGS	27.99	Tinamiformes	Least Concern	0.00231248
Ara ararauna	GCA_028858755.1	Pacbio Hifi	44.68	Psittaciformes	Least Concern	0.00242147
Falco biarmicus	GCF_023638135.1	Pacbio Hifi	58.51	Falconiformes	Least Concern	0.00257748
Rhynochetos jubatus	GCA_027574665.1	Illumina NGS	26.6	Eurypygiformes	Endangered	0.00259003
Grus_americana_historical_8x	SampleID: ​​MCZ-42511	Illumina NGS	8.37	Gruiformes	Endangered	0.00266679
Myiopsitta monachus	GCA_017639245.1	Illumina NGS	40.54	Psittaciformes	Least Concern	0.00275869
Nothocercus nigrocapillus	GCA_013398345.1	Illumina NGS	23.53	Tinamiformes	Vulnerable	0.00284594
Bucorvus abyssinicus	GCA_009769605.1	Illumina NGS	58.73	Bucerotiformes	Vulnerable	0.0029924
Streptopelia turtur	GCA_901699155.2	Illumina NGS	64.74	Columbiformes	Vulnerable	0.003192
Calidris pugnax	GCF_001431845.1	Illumina NGS	73.02	Charadriiformes	Least Concern	0.00320661
Columba livia	GCA_001887795.1	Pacbio Hifi	45.91	Columbiformes	Least Concern	0.00351206
Melopsittacus undulatus	GCF_012275295.1	Illumina NGS	53.36	Psittaciformes	Least Concern	0.00357105
Amazona aestiva	GCA_017639355.1	Illumina NGS	66.74	Psittaciformes	Near Threatened	0.0036642
Halcyon senegalensis	GCA_013397595.1	Illumina NGS	39.06	Coraciiformes	Least Concern	0.00367357
Falco naumanni	GCF_017639655.2	Illumina NGS	51.83	Falconiformes	Least Concern	0.00376307
Anser cygnoides	GCF_002166845.1	Illumina NGS	31.95	Anseriformes	Vulnerable	0.0039877
Calypte anna	GCF_003957555.1	Illumina NGS	17.16	Caprimulgiformes	Least Concern	0.00560084
Sylvia atricapilla	GCA_009819655.1	Illumina NGS	56.46	Passeriformes	Least Concern	0.00582348
Patagioenas fasciata	GCA_002029285.1	Illumina NGS	49.81	Columbiformes	Least Concern	0.00660518

### Sheet: TableS3
SampleID.x	Category.x	SampleID.y	Category.y	Theta (Kinship coefficient)
EB1_S114	Wild	EB11_S84	Wild	1e-05
EB1_S114	Wild	EB12_S85	Wild	3e-06
EB11_S84	Wild	EB12_S85	Wild	0
EB11_S84	Wild	EB13_S86	Wild	0.027832
EB12_S85	Wild	EB13_S86	Wild	0
EB1_S114	Wild	EB13_S86	Wild	0
EB13_S86	Wild	EB14_S87	Wild	2e-06
EB1_S114	Wild	EB14_S87	Wild	0
EB11_S84	Wild	EB14_S87	Wild	0.019674
EB12_S85	Wild	EB14_S87	Wild	0
EB1_S114	Wild	EB15_S88	Wild	0.00024
EB12_S85	Wild	EB15_S88	Wild	0.001593
EB13_S86	Wild	EB15_S88	Wild	0
EB11_S84	Wild	EB15_S88	Wild	0.016612
EB14_S87	Wild	EB15_S88	Wild	5e-06
EB12_S85	Wild	EB16_S89	Wild	1e-06
EB11_S84	Wild	EB16_S89	Wild	0.020775
EB13_S86	Wild	EB16_S89	Wild	1e-06
EB14_S87	Wild	EB16_S89	Wild	0.000594
EB15_S88	Wild	EB16_S89	Wild	2e-05
EB1_S114	Wild	EB16_S89	Wild	0.002998
EB11_S84	Wild	EB17_S90	Wild	0.022444
EB14_S87	Wild	EB17_S90	Wild	1.5e-05
EB13_S86	Wild	EB17_S90	Wild	0
EB16_S89	Wild	EB17_S90	Wild	1.8e-05
EB12_S85	Wild	EB17_S90	Wild	0.003505
EB1_S114	Wild	EB17_S90	Wild	2e-06
EB15_S88	Wild	EB17_S90	Wild	0.237887
EB13_S86	Wild	EB18_S91	Wild	0.095579
EB1_S114	Wild	EB18_S91	Wild	0
EB11_S84	Wild	EB18_S91	Wild	8e-06
EB17_S90	Wild	EB18_S91	Wild	2e-06
EB15_S88	Wild	EB18_S91	Wild	0
EB14_S87	Wild	EB18_S91	Wild	0.000177
EB16_S89	Wild	EB18_S91	Wild	0
EB12_S85	Wild	EB18_S91	Wild	4e-06
EB11_S84	Wild	EB19_S92	Wild	5e-06
EB16_S89	Wild	EB19_S92	Wild	0.015568
EB14_S87	Wild	EB19_S92	Wild	0.001975
EB12_S85	Wild	EB19_S92	Wild	3e-06
EB1_S114	Wild	EB19_S92	Wild	0.002909
EB15_S88	Wild	EB19_S92	Wild	0.041708
EB13_S86	Wild	EB19_S92	Wild	0
EB17_S90	Wild	EB19_S92	Wild	0.047224
EB18_S91	Wild	EB19_S92	Wild	4e-06
EB1_S114	Wild	EB2_S115	Wild	1.9e-05
EB11_S84	Wild	EB2_S115	Wild	5e-06
EB14_S87	Wild	EB2_S115	Wild	0
EB12_S85	Wild	EB2_S115	Wild	2e-06
EB16_S89	Wild	EB2_S115	Wild	0.007696
EB15_S88	Wild	EB2_S115	Wild	1.1e-05
EB13_S86	Wild	EB2_S115	Wild	1.1e-05
EB17_S90	Wild	EB2_S115	Wild	0.015298
EB18_S91	Wild	EB2_S115	Wild	4e-06
EB19_S92	Wild	EB2_S115	Wild	0.007468
EB1_S114	Wild	EB20_S93	Wild	1e-06
EB11_S84	Wild	EB20_S93	Wild	0.001134
EB14_S87	Wild	EB20_S93	Wild	0.007608
EB13_S86	Wild	EB20_S93	Wild	3e-06
EB16_S89	Wild	EB20_S93	Wild	0.002581
EB15_S88	Wild	EB20_S93	Wild	3.9e-05
EB12_S85	Wild	EB20_S93	Wild	0.014574
EB17_S90	Wild	EB20_S93	Wild	1.2e-05
EB18_S91	Wild	EB20_S93	Wild	0
EB2_S115	Wild	EB20_S93	Wild	0.017979
EB19_S92	Wild	EB20_S93	Wild	6e-06
EB14_S87	Wild	EB21_S94	Wild	0
EB15_S88	Wild	EB21_S94	Wild	0
EB2_S115	Wild	EB21_S94	Wild	0.009814
EB1_S114	Wild	EB21_S94	Wild	1e-06
EB18_S91	Wild	EB21_S94	Wild	0.046834
EB19_S92	Wild	EB21_S94	Wild	3e-06
EB13_S86	Wild	EB21_S94	Wild	0.036463
EB12_S85	Wild	EB21_S94	Wild	2e-06
EB16_S89	Wild	EB21_S94	Wild	0.005016
EB20_S93	Wild	EB21_S94	Wild	0.020236
EB17_S90	Wild	EB21_S94	Wild	0
EB11_S84	Wild	EB21_S94	Wild	1.2e-05
EB1_S114	Wild	EB22_S95	Wild	1e-06
EB12_S85	Wild	EB22_S95	Wild	0
EB15_S88	Wild	EB22_S95	Wild	3e-06
EB19_S92	Wild	EB22_S95	Wild	0.025642
EB14_S87	Wild	EB22_S95	Wild	0.009746
EB13_S86	Wild	EB22_S95	Wild	2e-06
EB16_S89	Wild	EB22_S95	Wild	0.008089
EB18_S91	Wild	EB22_S95	Wild	5e-06
EB2_S115	Wild	EB22_S95	Wild	3e-06
EB21_S94	Wild	EB22_S95	Wild	1e-06
EB11_S84	Wild	EB22_S95	Wild	2e-06
EB17_S90	Wild	EB22_S95	Wild	0
EB20_S93	Wild	EB22_S95	Wild	0
EB12_S85	Wild	EB24_S96	Early_captive	5e-06
EB22_S95	Wild	EB24_S96	Early_captive	0.001378
EB13_S86	Wild	EB24_S96	Early_captive	0
EB1_S114	Wild	EB24_S96	Early_captive	0.081228
EB14_S87	Wild	EB24_S96	Early_captive	0
EB2_S115	Wild	EB24_S96	Early_captive	0.012125
EB17_S90	Wild	EB24_S96	Early_captive	7e-06
EB20_S93	Wild	EB24_S96	Early_captive	1e-06
EB15_S88	Wild	EB24_S96	Early_captive	5e-06
EB18_S91	Wild	EB24_S96	Early_captive	2e-06
EB21_S94	Wild	EB24_S96	Early_captive	2e-06
EB19_S92	Wild	EB24_S96	Early_captive	7e-06
EB11_S84	Wild	EB24_S96	Early_captive	1e-06
EB16_S89	Wild	EB24_S96	Early_captive	0.007777
EB14_S87	Wild	EB25_S97	Founders_wildborn	0
EB22_S95	Wild	EB25_S97	Founders_wildborn	0.001219
EB24_S96	Early_captive	EB25_S97	Founders_wildborn	0
EB13_S86	Wild	EB25_S97	Founders_wildborn	0.066101
EB1_S114	Wild	EB25_S97	Founders_wildborn	0
EB15_S88	Wild	EB25_S97	Founders_wildborn	1e-06
EB18_S91	Wild	EB25_S97	Founders_wildborn	0.046182
EB20_S93	Wild	EB25_S97	Founders_wildborn	8e-06
EB19_S92	Wild	EB25_S97	Founders_wildborn	5e-06
EB21_S94	Wild	EB25_S97	Founders_wildborn	0.011661
EB2_S115	Wild	EB25_S97	Founders_wildborn	5e-06
EB11_S84	Wild	EB25_S97	Founders_wildborn	0.006425
EB16_S89	Wild	EB25_S97	Founders_wildborn	5e-06
EB12_S85	Wild	EB25_S97	Founders_wildborn	0
EB17_S90	Wild	EB25_S97	Founders_wildborn	3e-06
EB22_S95	Wild	EB26_S98	Early_captive	0
EB14_S87	Wild	EB26_S98	Early_captive	9e-05
EB24_S96	Early_captive	EB26_S98	Early_captive	0.249785
EB13_S86	Wild	EB26_S98	Early_captive	0
EB11_S84	Wild	EB26_S98	Early_captive	1e-06
EB1_S114	Wild	EB26_S98	Early_captive	0.022398
EB16_S89	Wild	EB26_S98	Early_captive	0
EB19_S92	Wild	EB26_S98	Early_captive	0
EB18_S91	Wild	EB26_S98	Early_captive	0
EB20_S93	Wild	EB26_S98	Early_captive	0
EB21_S94	Wild	EB26_S98	Early_captive	1e-06
EB15_S88	Wild	EB26_S98	Early_captive	0
EB25_S97	Founders_wildborn	EB26_S98	Early_captive	0
EB2_S115	Wild	EB26_S98	Early_captive	0.002833
EB17_S90	Wild	EB26_S98	Early_captive	0
EB12_S85	Wild	EB26_S98	Early_captive	0
EB26_S98	Early_captive	EB27_S99	Early_captive	0
EB22_S95	Wild	EB27_S99	Early_captive	0
EB14_S87	Wild	EB27_S99	Early_captive	0
EB16_S89	Wild	EB27_S99	Early_captive	0
EB19_S92	Wild	EB27_S99	Early_captive	4e-06
EB1_S114	Wild	EB27_S99	Early_captive	2e-06
EB11_S84	Wild	EB27_S99	Early_captive	0
EB13_S86	Wild	EB27_S99	Early_captive	0
EB25_S97	Founders_wildborn	EB27_S99	Early_captive	0
EB18_S91	Wild	EB27_S99	Early_captive	0
EB20_S93	Wild	EB27_S99	Early_captive	0.028607
EB21_S94	Wild	EB27_S99	Early_captive	0
EB15_S88	Wild	EB27_S99	Early_captive	0.023607
EB24_S96	Early_captive	EB27_S99	Early_captive	1e-05
EB17_S90	Wild	EB27_S99	Early_captive	0.025058
EB2_S115	Wild	EB27_S99	Early_captive	0
EB12_S85	Wild	EB27_S99	Early_captive	0.135895
EB1_S114	Wild	EB28_S100	Founders_wildborn	3e-06
EB2_S115	Wild	EB28_S100	Founders_wildborn	1e-06
EB11_S84	Wild	EB28_S100	Founders_wildborn	0.004227
EB18_S91	Wild	EB28_S100	Founders_wildborn	0.009345
EB24_S96	Early_captive	EB28_S100	Founders_wildborn	0
EB13_S86	Wild	EB28_S100	Founders_wildborn	2.4e-05
EB22_S95	Wild	EB28_S100	Founders_wildborn	1e-06
EB19_S92	Wild	EB28_S100	Founders_wildborn	1.6e-05
EB14_S87	Wild	EB28_S100	Founders_wildborn	0
EB26_S98	Early_captive	EB28_S100	Founders_wildborn	1.3e-05
EB15_S88	Wild	EB28_S100	Founders_wildborn	3.3e-05
EB12_S85	Wild	EB28_S100	Founders_wildborn	1e-06
EB21_S94	Wild	EB28_S100	Founders_wildborn	0.024956
EB27_S99	Early_captive	EB28_S100	Founders_wildborn	2e-06
EB16_S89	Wild	EB28_S100	Founders_wildborn	4e-06
EB20_S93	Wild	EB28_S100	Founders_wildborn	0
EB17_S90	Wild	EB28_S100	Founders_wildborn	0
EB25_S97	Founders_wildborn	EB28_S100	Founders_wildborn	0.029954
EB2_S115	Wild	EB29_S101	Early_captive	3e-06
EB11_S84	Wild	EB29_S101	Early_captive	1.5e-05
EB18_S91	Wild	EB29_S101	Early_captive	0
EB19_S92	Wild	EB29_S101	Early_captive	1e-06
EB24_S96	Early_captive	EB29_S101	Early_captive	0
EB26_S98	Early_captive	EB29_S101	Early_captive	0
EB15_S88	Wild	EB29_S101	Early_captive	4e-06
EB22_S95	Wild	EB29_S101	Early_captive	1e-06
EB14_S87	Wild	EB29_S101	Early_captive	1e-06
EB1_S114	Wild	EB29_S101	Early_captive	1e-06
EB16_S89	Wild	EB29_S101	Early_captive	0.00163
EB12_S85	Wild	EB29_S101	Early_captive	0.036399
EB21_S94	Wild	EB29_S101	Early_captive	0.000197
EB13_S86	Wild	EB29_S101	Early_captive	3e-06
EB20_S93	Wild	EB29_S101	Early_captive	0.016808
EB17_S90	Wild	EB29_S101	Early_captive	0.008315
EB25_S97	Founders_wildborn	EB29_S101	Early_captive	0
EB28_S100	Founders_wildborn	EB29_S101	Early_captive	0
EB27_S99	Early_captive	EB29_S101	Early_captive	0.121146
EB26_S98	Early_captive	EB3_S116	Wild	0.075022
EB11_S84	Wild	EB3_S116	Wild	1.2e-05
EB24_S96	Early_captive	EB3_S116	Wild	4e-06
EB18_S91	Wild	EB3_S116	Wild	6e-06
EB22_S95	Wild	EB3_S116	Wild	5e-06
EB13_S86	Wild	EB3_S116	Wild	2e-06
EB12_S85	Wild	EB3_S116	Wild	0
EB19_S92	Wild	EB3_S116	Wild	7e-06
EB1_S114	Wild	EB3_S116	Wild	1e-06
EB2_S115	Wild	EB3_S116	Wild	1.5e-05
EB20_S93	Wild	EB3_S116	Wild	0
EB27_S99	Early_captive	EB3_S116	Wild	1e-06
EB17_S90	Wild	EB3_S116	Wild	1e-06
EB15_S88	Wild	EB3_S116	Wild	1e-06
EB25_S97	Founders_wildborn	EB3_S116	Wild	0
EB29_S101	Early_captive	EB3_S116	Wild	2e-06
EB14_S87	Wild	EB3_S116	Wild	0
EB21_S94	Wild	EB3_S116	Wild	4.3e-05
EB28_S100	Founders_wildborn	EB3_S116	Wild	0.238977
EB16_S89	Wild	EB3_S116	Wild	5e-06
EB12_S85	Wild	EB30_S102	Founders_wildborn	0.020682
EB2_S115	Wild	EB30_S102	Founders_wildborn	3e-06
EB24_S96	Early_captive	EB30_S102	Founders_wildborn	6e-06
EB15_S88	Wild	EB30_S102	Founders_wildborn	2.6e-05
EB11_S84	Wild	EB30_S102	Founders_wildborn	0
EB19_S92	Wild	EB30_S102	Founders_wildborn	3e-06
EB1_S114	Wild	EB30_S102	Founders_wildborn	1e-06
EB25_S97	Founders_wildborn	EB30_S102	Founders_wildborn	1.7e-05
EB3_S116	Wild	EB30_S102	Founders_wildborn	0.097078
EB17_S90	Wild	EB30_S102	Founders_wildborn	0
EB26_S98	Early_captive	EB30_S102	Founders_wildborn	0.019725
EB27_S99	Early_captive	EB30_S102	Founders_wildborn	0.056461
EB22_S95	Wild	EB30_S102	Founders_wildborn	5e-06
EB14_S87	Wild	EB30_S102	Founders_wildborn	0
EB13_S86	Wild	EB30_S102	Founders_wildborn	0
EB20_S93	Wild	EB30_S102	Founders_wildborn	6e-06
EB16_S89	Wild	EB30_S102	Founders_wildborn	1e-06
EB29_S101	Early_captive	EB30_S102	Founders_wildborn	0.017278
EB18_S91	Wild	EB30_S102	Founders_wildborn	0
EB28_S100	Founders_wildborn	EB30_S102	Founders_wildborn	0.004438
EB21_S94	Wild	EB30_S102	Founders_wildborn	1e-06
EB2_S115	Wild	EB31_S103	Founders_wildborn	0.00906
EB1_S114	Wild	EB31_S103	Founders_wildborn	0
EB25_S97	Founders_wildborn	EB31_S103	Founders_wildborn	0.012468
EB19_S92	Wild	EB31_S103	Founders_wildborn	0
EB24_S96	Early_captive	EB31_S103	Founders_wildborn	0
EB30_S102	Founders_wildborn	EB31_S103	Founders_wildborn	2e-06
EB3_S116	Wild	EB31_S103	Founders_wildborn	0.038182
EB15_S88	Wild	EB31_S103	Founders_wildborn	0
EB16_S89	Wild	EB31_S103	Founders_wildborn	0
EB27_S99	Early_captive	EB31_S103	Founders_wildborn	0
EB14_S87	Wild	EB31_S103	Founders_wildborn	3e-06
EB12_S85	Wild	EB31_S103	Founders_wildborn	0
EB20_S93	Wild	EB31_S103	Founders_wildborn	8e-06
EB13_S86	Wild	EB31_S103	Founders_wildborn	0.079496
EB17_S90	Wild	EB31_S103	Founders_wildborn	1e-06
EB11_S84	Wild	EB31_S103	Founders_wildborn	0.011331
EB29_S101	Early_captive	EB31_S103	Founders_wildborn	0.004491
EB22_S95	Wild	EB31_S103	Founders_wildborn	1e-06
EB26_S98	Early_captive	EB31_S103	Founders_wildborn	0
EB28_S100	Founders_wildborn	EB31_S103	Founders_wildborn	2e-06
EB18_S91	Wild	EB31_S103	Founders_wildborn	0.023908
EB21_S94	Wild	EB31_S103	Founders_wildborn	0.047313
EB12_S85	Wild	EB32_S104	Founders_wildborn	1e-06
EB2_S115	Wild	EB32_S104	Founders_wildborn	0.003153
EB1_S114	Wild	EB32_S104	Founders_wildborn	0.054316
EB15_S88	Wild	EB32_S104	Founders_wildborn	3e-06
EB22_S95	Wild	EB32_S104	Founders_wildborn	1.2e-05
EB25_S97	Founders_wildborn	EB32_S104	Founders_wildborn	0
EB19_S92	Wild	EB32_S104	Founders_wildborn	3e-06
EB26_S98	Early_captive	EB32_S104	Founders_wildborn	0.038833
EB16_S89	Wild	EB32_S104	Founders_wildborn	0.000157
EB30_S102	Founders_wildborn	EB32_S104	Founders_wildborn	2e-06
EB3_S116	Wild	EB32_S104	Founders_wildborn	0
EB14_S87	Wild	EB32_S104	Founders_wildborn	0.01057
EB13_S86	Wild	EB32_S104	Founders_wildborn	2e-06
EB28_S100	Founders_wildborn	EB32_S104	Founders_wildborn	2e-06
EB27_S99	Early_captive	EB32_S104	Founders_wildborn	3e-06
EB31_S103	Founders_wildborn	EB32_S104	Founders_wildborn	3e-06
EB29_S101	Early_captive	EB32_S104	Founders_wildborn	0
EB24_S96	Early_captive	EB32_S104	Founders_wildborn	0.078209
EB18_S91	Wild	EB32_S104	Founders_wildborn	1e-06
EB17_S90	Wild	EB32_S104	Founders_wildborn	0
EB20_S93	Wild	EB32_S104	Founders_wildborn	0
EB21_S94	Wild	EB32_S104	Founders_wildborn	9e-06
EB11_S84	Wild	EB32_S104	Founders_wildborn	5e-06
EB3_S116	Wild	EB33_S105	Early_captive	0
EB15_S88	Wild	EB33_S105	Early_captive	0
EB22_S95	Wild	EB33_S105	Early_captive	0.269787
EB28_S100	Founders_wildborn	EB33_S105	Early_captive	1e-06
EB30_S102	Founders_wildborn	EB33_S105	Early_captive	0
EB27_S99	Early_captive	EB33_S105	Early_captive	0
EB29_S101	Early_captive	EB33_S105	Early_captive	0
EB26_S98	Early_captive	EB33_S105	Early_captive	5e-06
EB14_S87	Wild	EB33_S105	Early_captive	0.003603
EB16_S89	Wild	EB33_S105	Early_captive	1.2e-05
EB31_S103	Founders_wildborn	EB33_S105	Early_captive	0
EB18_S91	Wild	EB33_S105	Early_captive	0.022111
EB21_S94	Wild	EB33_S105	Early_captive	0
EB11_S84	Wild	EB33_S105	Early_captive	4e-06
EB1_S114	Wild	EB33_S105	Early_captive	0
EB32_S104	Founders_wildborn	EB33_S105	Early_captive	0
EB25_S97	Founders_wildborn	EB33_S105	Early_captive	0.203796
EB2_S115	Wild	EB33_S105	Early_captive	0
EB12_S85	Wild	EB33_S105	Early_captive	0
EB19_S92	Wild	EB33_S105	Early_captive	1.6e-05
EB17_S90	Wild	EB33_S105	Early_captive	0
EB24_S96	Early_captive	EB33_S105	Early_captive	0
EB13_S86	Wild	EB33_S105	Early_captive	0.008231
EB20_S93	Wild	EB33_S105	Early_captive	5e-06
EB22_S95	Wild	EB34_S106	Early_captive	0.003978
EB25_S97	Founders_wildborn	EB34_S106	Early_captive	1e-06
EB21_S94	Wild	EB34_S106	Early_captive	0
EB15_S88	Wild	EB34_S106	Early_captive	0.012755
EB1_S114	Wild	EB34_S106	Early_captive	0.002284
EB29_S101	Early_captive	EB34_S106	Early_captive	4e-06
EB2_S115	Wild	EB34_S106	Early_captive	1e-06
EB11_S84	Wild	EB34_S106	Early_captive	0.003574
EB30_S102	Founders_wildborn	EB34_S106	Early_captive	2e-06
EB31_S103	Founders_wildborn	EB34_S106	Early_captive	1e-06
EB12_S85	Wild	EB34_S106	Early_captive	0.000763
EB14_S87	Wild	EB34_S106	Early_captive	0.028813
EB27_S99	Early_captive	EB34_S106	Early_captive	0
EB19_S92	Wild	EB34_S106	Early_captive	0.006198
EB18_S91	Wild	EB34_S106	Early_captive	0
EB24_S96	Early_captive	EB34_S106	Early_captive	0
EB16_S89	Wild	EB34_S106	Early_captive	0.028266
EB33_S105	Early_captive	EB34_S106	Early_captive	0.000118
EB32_S104	Founders_wildborn	EB34_S106	Early_captive	0.003194
EB3_S116	Wild	EB34_S106	Early_captive	2e-06
EB13_S86	Wild	EB34_S106	Early_captive	0
EB20_S93	Wild	EB34_S106	Early_captive	0
EB28_S100	Founders_wildborn	EB34_S106	Early_captive	0
EB17_S90	Wild	EB34_S106	Early_captive	0.030142
EB26_S98	Early_captive	EB34_S106	Early_captive	0
EB25_S97	Founders_wildborn	EB35_S107	Founders_wildborn	0
EB1_S114	Wild	EB35_S107	Founders_wildborn	0.015853
EB18_S91	Wild	EB35_S107	Founders_wildborn	0.006741
EB15_S88	Wild	EB35_S107	Founders_wildborn	0.002413
EB22_S95	Wild	EB35_S107	Founders_wildborn	0
EB11_S84	Wild	EB35_S107	Founders_wildborn	0.004672
EB30_S102	Founders_wildborn	EB35_S107	Founders_wildborn	3e-06
EB31_S103	Founders_wildborn	EB35_S107	Founders_wildborn	8e-06
EB21_S94	Wild	EB35_S107	Founders_wildborn	1.6e-05
EB34_S106	Early_captive	EB35_S107	Founders_wildborn	0.068135
EB14_S87	Wild	EB35_S107	Founders_wildborn	0.006279
EB20_S93	Wild	EB35_S107	Founders_wildborn	0.011683
EB19_S92	Wild	EB35_S107	Founders_wildborn	0
EB32_S104	Founders_wildborn	EB35_S107	Founders_wildborn	5e-06
EB13_S86	Wild	EB35_S107	Founders_wildborn	1.1e-05
EB27_S99	Early_captive	EB35_S107	Founders_wildborn	0.069458
EB33_S105	Early_captive	EB35_S107	Founders_wildborn	0
EB2_S115	Wild	EB35_S107	Founders_wildborn	5e-06
EB24_S96	Early_captive	EB35_S107	Founders_wildborn	2e-06
EB28_S100	Founders_wildborn	EB35_S107	Founders_wildborn	0
EB12_S85	Wild	EB35_S107	Founders_wildborn	1.1e-05
EB29_S101	Early_captive	EB35_S107	Founders_wildborn	4e-06
EB17_S90	Wild	EB35_S107	Founders_wildborn	0
EB16_S89	Wild	EB35_S107	Founders_wildborn	0.001378
EB3_S116	Wild	EB35_S107	Founders_wildborn	0
EB26_S98	Early_captive	EB35_S107	Founders_wildborn	2e-06
EB25_S97	Founders_wildborn	EB37_S108	Late_captive	0.000662
EB15_S88	Wild	EB37_S108	Late_captive	0
EB19_S92	Wild	EB37_S108	Late_captive	0.005126
EB30_S102	Founders_wildborn	EB37_S108	Late_captive	0
EB31_S103	Founders_wildborn	EB37_S108	Late_captive	0
EB22_S95	Wild	EB37_S108	Late_captive	0.013274
EB14_S87	Wild	EB37_S108	Late_captive	0.055015
EB24_S96	Early_captive	EB37_S108	Late_captive	0.009683
EB1_S114	Wild	EB37_S108	Late_captive	0.023191
EB32_S104	Founders_wildborn	EB37_S108	Late_captive	0.003772
EB11_S84	Wild	EB37_S108	Late_captive	0.001387
EB34_S106	Early_captive	EB37_S108	Late_captive	0.033603
EB29_S101	Early_captive	EB37_S108	Late_captive	0.008147
EB33_S105	Early_captive	EB37_S108	Late_captive	1e-06
EB18_S91	Wild	EB37_S108	Late_captive	0
EB13_S86	Wild	EB37_S108	Late_captive	3e-06
EB21_S94	Wild	EB37_S108	Late_captive	0.001226
EB27_S99	Early_captive	EB37_S108	Late_captive	1e-06
EB3_S116	Wild	EB37_S108	Late_captive	1e-06
EB26_S98	Early_captive	EB37_S108	Late_captive	0
EB35_S107	Founders_wildborn	EB37_S108	Late_captive	0.006418
EB20_S93	Wild	EB37_S108	Late_captive	0.003958
EB2_S115	Wild	EB37_S108	Late_captive	0.001186
EB28_S100	Founders_wildborn	EB37_S108	Late_captive	0
EB16_S89	Wild	EB37_S108	Late_captive	0
EB12_S85	Wild	EB37_S108	Late_captive	0
EB17_S90	Wild	EB37_S108	Late_captive	0
EB31_S103	Founders_wildborn	EB38_S109	Late_captive	0
EB1_S114	Wild	EB38_S109	Late_captive	0.010833
EB14_S87	Wild	EB38_S109	Late_captive	1e-06
EB30_S102	Founders_wildborn	EB38_S109	Late_captive	0
EB15_S88	Wild	EB38_S109	Late_captive	0
EB22_S95	Wild	EB38_S109	Late_captive	1e-06
EB25_S97	Founders_wildborn	EB38_S109	Late_captive	0.004415
EB26_S98	Early_captive	EB38_S109	Late_captive	0.012408
EB24_S96	Early_captive	EB38_S109	Late_captive	0.013686
EB37_S108	Late_captive	EB38_S109	Late_captive	0
EB19_S92	Wild	EB38_S109	Late_captive	0
EB34_S106	Early_captive	EB38_S109	Late_captive	0
EB29_S101	Early_captive	EB38_S109	Late_captive	0
EB33_S105	Early_captive	EB38_S109	Late_captive	0
EB32_S104	Founders_wildborn	EB38_S109	Late_captive	0.135833
EB2_S115	Wild	EB38_S109	Late_captive	0.004772
EB35_S107	Founders_wildborn	EB38_S109	Late_captive	0
EB27_S99	Early_captive	EB38_S109	Late_captive	0
EB17_S90	Wild	EB38_S109	Late_captive	0
EB3_S116	Wild	EB38_S109	Late_captive	0.080103
EB13_S86	Wild	EB38_S109	Late_captive	0
EB20_S93	Wild	EB38_S109	Late_captive	0
EB11_S84	Wild	EB38_S109	Late_captive	2e-06
EB16_S89	Wild	EB38_S109	Late_captive	0.002187
EB18_S91	Wild	EB38_S109	Late_captive	0
EB12_S85	Wild	EB38_S109	Late_captive	0
EB28_S100	Founders_wildborn	EB38_S109	Late_captive	0.146232
EB21_S94	Wild	EB38_S109	Late_captive	0
EB15_S88	Wild	EB39_S110	Late_captive	0
EB12_S85	Wild	EB39_S110	Late_captive	0
EB33_S105	Early_captive	EB39_S110	Late_captive	0.000403
EB30_S102	Founders_wildborn	EB39_S110	Late_captive	0
EB3_S116	Wild	EB39_S110	Late_captive	0
EB27_S99	Early_captive	EB39_S110	Late_captive	0
EB1_S114	Wild	EB39_S110	Late_captive	1e-06
EB38_S109	Late_captive	EB39_S110	Late_captive	0
EB26_S98	Early_captive	EB39_S110	Late_captive	0
EB17_S90	Wild	EB39_S110	Late_captive	0
EB19_S92	Wild	EB39_S110	Late_captive	0
EB29_S101	Early_captive	EB39_S110	Late_captive	4e-06
EB37_S108	Late_captive	EB39_S110	Late_captive	0
EB22_S95	Wild	EB39_S110	Late_captive	0
EB14_S87	Wild	EB39_S110	Late_captive	0.000912
EB25_S97	Founders_wildborn	EB39_S110	Late_captive	0.066855
EB24_S96	Early_captive	EB39_S110	Late_captive	0
EB11_S84	Wild	EB39_S110	Late_captive	0.029091
EB32_S104	Founders_wildborn	EB39_S110	Late_captive	1e-06
EB13_S86	Wild	EB39_S110	Late_captive	0.09993
EB18_S91	Wild	EB39_S110	Late_captive	0.057929
EB35_S107	Founders_wildborn	EB39_S110	Late_captive	0.000983
EB28_S100	Founders_wildborn	EB39_S110	Late_captive	0.013309
EB34_S106	Early_captive	EB39_S110	Late_captive	0
EB31_S103	Founders_wildborn	EB39_S110	Late_captive	0.01548
EB20_S93	Wild	EB39_S110	Late_captive	0.00015
EB2_S115	Wild	EB39_S110	Late_captive	0
EB21_S94	Wild	EB39_S110	Late_captive	0.049749
EB16_S89	Wild	EB39_S110	Late_captive	1e-06
EB14_S87	Wild	EB40_S111	Late_captive	5e-06
EB1_S114	Wild	EB40_S111	Late_captive	6e-06
EB38_S109	Late_captive	EB40_S111	Late_captive	0.014456
EB28_S100	Founders_wildborn	EB40_S111	Late_captive	3.7e-05
EB29_S101	Early_captive	EB40_S111	Late_captive	4e-06
EB18_S91	Wild	EB40_S111	Late_captive	1e-06
EB12_S85	Wild	EB40_S111	Late_captive	1e-06
EB33_S105	Early_captive	EB40_S111	Late_captive	0
EB25_S97	Founders_wildborn	EB40_S111	Late_captive	0
EB27_S99	Early_captive	EB40_S111	Late_captive	0
EB30_S102	Founders_wildborn	EB40_S111	Late_captive	0.005749
EB16_S89	Wild	EB40_S111	Late_captive	1.7e-05
EB32_S104	Founders_wildborn	EB40_S111	Late_captive	0.07205
EB13_S86	Wild	EB40_S111	Late_captive	1e-06
EB35_S107	Founders_wildborn	EB40_S111	Late_captive	0
EB26_S98	Early_captive	EB40_S111	Late_captive	0.015388
EB21_S94	Wild	EB40_S111	Late_captive	2.8e-05
EB22_S95	Wild	EB40_S111	Late_captive	0.000203
EB20_S93	Wild	EB40_S111	Late_captive	1e-06
EB31_S103	Founders_wildborn	EB40_S111	Late_captive	4e-06
EB2_S115	Wild	EB40_S111	Late_captive	2.5e-05
EB3_S116	Wild	EB40_S111	Late_captive	2.2e-05
EB34_S106	Early_captive	EB40_S111	Late_captive	0
EB11_S84	Wild	EB40_S111	Late_captive	2e-06
EB15_S88	Wild	EB40_S111	Late_captive	3e-06
EB39_S110	Late_captive	EB40_S111	Late_captive	0
EB37_S108	Late_captive	EB40_S111	Late_captive	4e-06
EB19_S92	Wild	EB40_S111	Late_captive	5e-06
EB24_S96	Early_captive	EB40_S111	Late_captive	0.034629
EB17_S90	Wild	EB40_S111	Late_captive	0
EB30_S102	Founders_wildborn	EB41_S112	Late_captive	1.1e-05
EB2_S115	Wild	EB41_S112	Late_captive	0
EB40_S111	Late_captive	EB41_S112	Late_captive	0.002406
EB14_S87	Wild	EB41_S112	Late_captive	4e-06
EB34_S106	Early_captive	EB41_S112	Late_captive	0.008903
EB28_S100	Founders_wildborn	EB41_S112	Late_captive	0
EB18_S91	Wild	EB41_S112	Late_captive	0.009028
EB29_S101	Early_captive	EB41_S112	Late_captive	0
EB3_S116	Wild	EB41_S112	Late_captive	2e-06
EB22_S95	Wild	EB41_S112	Late_captive	2.5e-05
EB27_S99	Early_captive	EB41_S112	Late_captive	0
EB25_S97	Founders_wildborn	EB41_S112	Late_captive	0.005197
EB21_S94	Wild	EB41_S112	Late_captive	2e-06
EB39_S110	Late_captive	EB41_S112	Late_captive	0.000391
EB11_S84	Wild	EB41_S112	Late_captive	0.003794
EB16_S89	Wild	EB41_S112	Late_captive	0.001251
EB1_S114	Wild	EB41_S112	Late_captive	0.008896
EB33_S105	Early_captive	EB41_S112	Late_captive	0.004402
EB37_S108	Late_captive	EB41_S112	Late_captive	1e-06
EB20_S93	Wild	EB41_S112	Late_captive	0.015024
EB31_S103	Founders_wildborn	EB41_S112	Late_captive	2.5e-05
EB26_S98	Early_captive	EB41_S112	Late_captive	8.8e-05
EB38_S109	Late_captive	EB41_S112	Late_captive	2e-06
EB32_S104	Founders_wildborn	EB41_S112	Late_captive	0
EB17_S90	Wild	EB41_S112	Late_captive	0
EB12_S85	Wild	EB41_S112	Late_captive	0
EB19_S92	Wild	EB41_S112	Late_captive	3e-06
EB13_S86	Wild	EB41_S112	Late_captive	5.5e-05
EB35_S107	Founders_wildborn	EB41_S112	Late_captive	2e-06
EB15_S88	Wild	EB41_S112	Late_captive	5.9e-05
EB24_S96	Early_captive	EB41_S112	Late_captive	0
EB14_S87	Wild	EB42_S113	Late_captive	0
EB39_S110	Late_captive	EB42_S113	Late_captive	0.014106
EB21_S94	Wild	EB42_S113	Late_captive	0
EB30_S102	Founders_wildborn	EB42_S113	Late_captive	0.046693
EB33_S105	Early_captive	EB42_S113	Late_captive	0
EB22_S95	Wild	EB42_S113	Late_captive	2e-06
EB25_S97	Founders_wildborn	EB42_S113	Late_captive	0
EB40_S111	Late_captive	EB42_S113	Late_captive	0
EB37_S108	Late_captive	EB42_S113	Late_captive	0
EB1_S114	Wild	EB42_S113	Late_captive	0
EB2_S115	Wild	EB42_S113	Late_captive	3e-06
EB31_S103	Founders_wildborn	EB42_S113	Late_captive	0.000492
EB29_S101	Early_captive	EB42_S113	Late_captive	0.062022
EB15_S88	Wild	EB42_S113	Late_captive	0.009513
EB11_S84	Wild	EB42_S113	Late_captive	0.032028
EB20_S93	Wild	EB42_S113	Late_captive	1e-06
EB34_S106	Early_captive	EB42_S113	Late_captive	1e-06
EB38_S109	Late_captive	EB42_S113	Late_captive	0
EB32_S104	Founders_wildborn	EB42_S113	Late_captive	1e-06
EB3_S116	Wild	EB42_S113	Late_captive	0.00442
EB41_S112	Late_captive	EB42_S113	Late_captive	0
EB27_S99	Early_captive	EB42_S113	Late_captive	0.247976
EB26_S98	Early_captive	EB42_S113	Late_captive	0
EB13_S86	Wild	EB42_S113	Late_captive	2e-06
EB28_S100	Founders_wildborn	EB42_S113	Late_captive	0
EB18_S91	Wild	EB42_S113	Late_captive	0.000811
EB12_S85	Wild	EB42_S113	Late_captive	0.037538
EB24_S96	Early_captive	EB42_S113	Late_captive	0
EB35_S107	Founders_wildborn	EB42_S113	Late_captive	0.008277
EB19_S92	Wild	EB42_S113	Late_captive	1e-06
EB16_S89	Wild	EB42_S113	Late_captive	0
EB17_S90	Wild	EB42_S113	Late_captive	1e-06
EB14_S87	Wild	EB6_S117	Wild	0.011818
EB15_S88	Wild	EB6_S117	Wild	0.005545
EB1_S114	Wild	EB6_S117	Wild	0.013293
EB38_S109	Late_captive	EB6_S117	Wild	5.1e-05
EB27_S99	Early_captive	EB6_S117	Wild	0
EB37_S108	Late_captive	EB6_S117	Wild	0.014312
EB34_S106	Early_captive	EB6_S117	Wild	0.006374
EB40_S111	Late_captive	EB6_S117	Wild	1.3e-05
EB33_S105	Early_captive	EB6_S117	Wild	0
EB24_S96	Early_captive	EB6_S117	Wild	0.003671
EB11_S84	Wild	EB6_S117	Wild	0.003123
EB25_S97	Founders_wildborn	EB6_S117	Wild	0.019536
EB32_S104	Founders_wildborn	EB6_S117	Wild	5e-06
EB26_S98	Early_captive	EB6_S117	Wild	0.034238
EB3_S116	Wild	EB6_S117	Wild	0.000137
EB2_S115	Wild	EB6_S117	Wild	1.6e-05
EB29_S101	Early_captive	EB6_S117	Wild	1e-06
EB18_S91	Wild	EB6_S117	Wild	0.014359
EB17_S90	Wild	EB6_S117	Wild	0
EB41_S112	Late_captive	EB6_S117	Wild	4e-06
EB31_S103	Founders_wildborn	EB6_S117	Wild	7e-06
EB12_S85	Wild	EB6_S117	Wild	0
EB19_S92	Wild	EB6_S117	Wild	0.002858
EB13_S86	Wild	EB6_S117	Wild	0.006784
EB20_S93	Wild	EB6_S117	Wild	0
EB35_S107	Founders_wildborn	EB6_S117	Wild	1e-06
EB30_S102	Founders_wildborn	EB6_S117	Wild	0.001695
EB16_S89	Wild	EB6_S117	Wild	5.6e-05
EB21_S94	Wild	EB6_S117	Wild	0.012231
EB39_S110	Late_captive	EB6_S117	Wild	0.002075
EB42_S113	Late_captive	EB6_S117	Wild	0
EB22_S95	Wild	EB6_S117	Wild	9e-06
EB28_S100	Founders_wildborn	EB6_S117	Wild	1e-06
EB34_S106	Early_captive	EB7_S118	Wild	0.00083
EB27_S99	Early_captive	EB7_S118	Wild	0.135928
EB25_S97	Founders_wildborn	EB7_S118	Wild	0
EB26_S98	Early_captive	EB7_S118	Wild	0
EB21_S94	Wild	EB7_S118	Wild	0
EB12_S85	Wild	EB7_S118	Wild	0.48654
EB38_S109	Late_captive	EB7_S118	Wild	1e-06
EB40_S111	Late_captive	EB7_S118	Wild	2e-06
EB14_S87	Wild	EB7_S118	Wild	0
EB2_S115	Wild	EB7_S118	Wild	6e-06
EB31_S103	Founders_wildborn	EB7_S118	Wild	0
EB32_S104	Founders_wildborn	EB7_S118	Wild	0
EB24_S96	Early_captive	EB7_S118	Wild	2e-06
EB37_S108	Late_captive	EB7_S118	Wild	0
EB29_S101	Early_captive	EB7_S118	Wild	0.036716
EB6_S117	Wild	EB7_S118	Wild	0
EB1_S114	Wild	EB7_S118	Wild	1e-06
EB11_S84	Wild	EB7_S118	Wild	0
EB30_S102	Founders_wildborn	EB7_S118	Wild	0.020757
EB41_S112	Late_captive	EB7_S118	Wild	1e-06
EB19_S92	Wild	EB7_S118	Wild	1e-06
EB17_S90	Wild	EB7_S118	Wild	0.003395
EB35_S107	Founders_wildborn	EB7_S118	Wild	1.2e-05
EB42_S113	Late_captive	EB7_S118	Wild	0.037192
EB18_S91	Wild	EB7_S118	Wild	0
EB22_S95	Wild	EB7_S118	Wild	0
EB13_S86	Wild	EB7_S118	Wild	0
EB16_S89	Wild	EB7_S118	Wild	0
EB33_S105	Early_captive	EB7_S118	Wild	0
EB39_S110	Late_captive	EB7_S118	Wild	0
EB28_S100	Founders_wildborn	EB7_S118	Wild	0
EB20_S93	Wild	EB7_S118	Wild	0.01446
EB15_S88	Wild	EB7_S118	Wild	0.001519
EB3_S116	Wild	EB7_S118	Wild	0
EB38_S109	Late_captive	EB8_S119	Wild	0
EB34_S106	Early_captive	EB8_S119	Wild	1e-06
EB25_S97	Founders_wildborn	EB8_S119	Wild	1e-06
EB2_S115	Wild	EB8_S119	Wild	4e-06
EB27_S99	Early_captive	EB8_S119	Wild	1e-06
EB40_S111	Late_captive	EB8_S119	Wild	0.001789
EB37_S108	Late_captive	EB8_S119	Wild	0.004829
EB26_S98	Early_captive	EB8_S119	Wild	1e-06
EB29_S101	Early_captive	EB8_S119	Wild	0.00301
EB31_S103	Founders_wildborn	EB8_S119	Wild	0.021555
EB11_S84	Wild	EB8_S119	Wild	0.002759
EB41_S112	Late_captive	EB8_S119	Wild	0
EB12_S85	Wild	EB8_S119	Wild	1e-06
EB6_S117	Wild	EB8_S119	Wild	5e-06
EB32_S104	Founders_wildborn	EB8_S119	Wild	0.000862
EB19_S92	Wild	EB8_S119	Wild	2e-06
EB18_S91	Wild	EB8_S119	Wild	0.014999
EB1_S114	Wild	EB8_S119	Wild	1e-06
EB24_S96	Early_captive	EB8_S119	Wild	0
EB13_S86	Wild	EB8_S119	Wild	0.016015
EB30_S102	Founders_wildborn	EB8_S119	Wild	4e-06
EB39_S110	Late_captive	EB8_S119	Wild	0
EB22_S95	Wild	EB8_S119	Wild	5e-06
EB14_S87	Wild	EB8_S119	Wild	0
EB35_S107	Founders_wildborn	EB8_S119	Wild	0.036042
EB17_S90	Wild	EB8_S119	Wild	0
EB15_S88	Wild	EB8_S119	Wild	0
EB21_S94	Wild	EB8_S119	Wild	0.021154
EB16_S89	Wild	EB8_S119	Wild	3e-06
EB3_S116	Wild	EB8_S119	Wild	0.031081
EB20_S93	Wild	EB8_S119	Wild	0.000198
EB33_S105	Early_captive	EB8_S119	Wild	0
EB28_S100	Founders_wildborn	EB8_S119	Wild	2e-06
EB7_S118	Wild	EB8_S119	Wild	0
EB42_S113	Late_captive	EB8_S119	Wild	3e-06
EB34_S106	Early_captive	EB9_S83	Wild	0
EB31_S103	Founders_wildborn	EB9_S83	Wild	0.049779
EB32_S104	Founders_wildborn	EB9_S83	Wild	2e-06
EB27_S99	Early_captive	EB9_S83	Wild	0.044146
EB17_S90	Wild	EB9_S83	Wild	2.4e-05
EB24_S96	Early_captive	EB9_S83	Wild	4e-06
EB26_S98	Early_captive	EB9_S83	Wild	0
EB19_S92	Wild	EB9_S83	Wild	7e-06
EB11_S84	Wild	EB9_S83	Wild	4e-06
EB30_S102	Founders_wildborn	EB9_S83	Wild	0.040977
EB1_S114	Wild	EB9_S83	Wild	3e-06
EB2_S115	Wild	EB9_S83	Wild	2e-06
EB37_S108	Late_captive	EB9_S83	Wild	0
EB15_S88	Wild	EB9_S83	Wild	0.003573
EB21_S94	Wild	EB9_S83	Wild	6e-06
EB12_S85	Wild	EB9_S83	Wild	0.008652
EB28_S100	Founders_wildborn	EB9_S83	Wild	5e-06
EB20_S93	Wild	EB9_S83	Wild	0.004613
EB18_S91	Wild	EB9_S83	Wild	2e-06
EB29_S101	Early_captive	EB9_S83	Wild	0.000195
EB38_S109	Late_captive	EB9_S83	Wild	0
EB3_S116	Wild	EB9_S83	Wild	2.4e-05
EB33_S105	Early_captive	EB9_S83	Wild	0
EB14_S87	Wild	EB9_S83	Wild	0
EB22_S95	Wild	EB9_S83	Wild	3e-06
EB41_S112	Late_captive	EB9_S83	Wild	0.009697
EB25_S97	Founders_wildborn	EB9_S83	Wild	5e-06
EB39_S110	Late_captive	EB9_S83	Wild	0.003086
EB16_S89	Wild	EB9_S83	Wild	3e-06
EB42_S113	Late_captive	EB9_S83	Wild	0.009237
EB35_S107	Founders_wildborn	EB9_S83	Wild	0.00291
EB13_S86	Wild	EB9_S83	Wild	9e-06
EB6_S117	Wild	EB9_S83	Wild	7e-06
EB40_S111	Late_captive	EB9_S83	Wild	3e-06
EB7_S118	Wild	EB9_S83	Wild	0.00868
EB8_S119	Wild	EB9_S83	Wild	1.4e-05

### Sheet: TableS4
Comparison	Group	Resolution	Private Mb of genome in ROH	% of genome in private ROH
Captive (n=18) vs Wild (N=19)	Captive	1 Mb	35	3.14
Captive (n=18) vs Wild (N=19)	Wild	1 Mb	57	5.12
Captive (n=18) vs Wild (N=19)	Captive	500 Kb	33.5	3.01
Captive (n=18) vs Wild (N=19)	Wild	500 Kb	49.5	4.45
Captive (n=18) vs Wild (N=19)	Captive	250 Kb	33.25	2.98
Captive (n=18) vs Wild (N=19)	Wild	250 Kb	47.75	4.29
Late Captive (n=6) vs Wild (N=19)	Late captive	1 Mb	44	3.95
Late Captive (n=6) vs Wild (N=19)	Wild	1 Mb	13	1.16
Late Captive (n=6) vs Wild (N=19)	Late captive	500 Kb	40	3.59
Late Captive (n=6) vs Wild (N=19)	Wild	500 Kb	16	1.43
Late Captive (n=6) vs Wild (N=19)	Late captive	250 Kb	43.75	3.93
Late Captive (n=6) vs Wild (N=19)	Wild	250 Kb	16	1.43
